# Drosben, an affordable system for scalable survival analysis in *Drosophila*

**DOI:** 10.64898/2026.07.02.736118

**Authors:** Terrence M. Trinca, Pau Berenguer-Molins, Cristina Fernández-García, Joaquín de Navascués

**Affiliations:** European Cancer Stem Cell Research Institute, School of Biosciences, Cardiff University, Cardiff, United Kingdom; School of Biochemistry, University of Bristol, Bristol, United Kingdom; Hospital del Mar Research Institute (HMRI), Barcelona, Spain; School of Life Sciences, University of Essex, Colchester, United Kingdom

**Keywords:** *Drosophila*, survival, lifespan, ageing, open hardware, magnetic fields, auxin

## Abstract

Survival analysis is a workhorse assay in *Drosophila* research to evaluate somatic fitness. It is indispensable in the study of ageing and insightful in immunity, metabolism, radiobiology, toxicology, ecology, and others. While conceptually simple, lifespan measurement is labour-intensive because it requires the continuous manual maintenance of large experimental cohorts. Here, we describe Drosben, an approach that combines a 3D-printed device to transfer flies from several vials simultaneously, a paper system for quick data recording and accompanying software that automatically digitalises life tables for analysis. We show that using Drosben reduces the time investment to perform lifespan assays by ∼85% respect to handling individual vials, with improved speed regardless of user experience handling these. Using Drosben, we address the effects on longevity of chronic feeding of indole-acetic acid (IAA), naphthalene-acetic acid (NAA) and trimethoprim (TMP) – compounds used to control heterologous targeted protein degradation systems. We find that IAA and NAA mildly shorten lifespan, while TMP extends female longevity. We further show that strong static magnetic fields do not affect *Drosophila* lifespan. Our work suggests that Drosben can cheaply accelerate research where lifespan is used as a life history trait.
