## Supplemental File 1 with source data for "Drosben, an affordable system for scalable survival analysis in *Drosophila*"

### Sheet: Fig_3A,C
Day	Event	Method	Experience
12	1	Drosben	Intermediate
16	0	Drosben	Intermediate
23	1	Drosben	Intermediate
26	0	Drosben	Intermediate
29	1	Drosben	Intermediate
32	0	Drosben	Intermediate
38	1	Drosben	Intermediate
38	1	Drosben	Intermediate
38	1	Drosben	Intermediate
41	0	Drosben	Intermediate
41	1	Drosben	Intermediate
43	0	Drosben	Intermediate
43	1	Drosben	Intermediate
47	1	Drosben	Intermediate
47	1	Drosben	Intermediate
47	1	Drosben	Intermediate
47	1	Drosben	Intermediate
47	1	Drosben	Intermediate
54	1	Drosben	Intermediate
54	1	Drosben	Intermediate
54	1	Drosben	Intermediate
54	1	Drosben	Intermediate
54	1	Drosben	Intermediate
54	1	Drosben	Intermediate
54	1	Drosben	Intermediate
54	1	Drosben	Intermediate
54	1	Drosben	Intermediate
54	1	Drosben	Intermediate
54	1	Drosben	Intermediate
54	1	Drosben	Intermediate
54	1	Drosben	Intermediate
54	1	Drosben	Intermediate
54	1	Drosben	Intermediate
54	1	Drosben	Intermediate
54	1	Drosben	Intermediate
56	1	Drosben	Intermediate
56	1	Drosben	Intermediate
56	1	Drosben	Intermediate
58	0	Drosben	Intermediate
58	1	Drosben	Intermediate
61	1	Drosben	Intermediate
61	1	Drosben	Intermediate
61	1	Drosben	Intermediate
61	1	Drosben	Intermediate
61	1	Drosben	Intermediate
61	1	Drosben	Intermediate
61	1	Drosben	Intermediate
61	1	Drosben	Intermediate
61	1	Drosben	Intermediate
61	1	Drosben	Intermediate
61	1	Drosben	Intermediate
61	1	Drosben	Intermediate
61	1	Drosben	Intermediate
61	1	Drosben	Intermediate
61	1	Drosben	Intermediate
61	1	Drosben	Intermediate
63	1	Drosben	Intermediate
63	1	Drosben	Intermediate
65	1	Drosben	Intermediate
65	1	Drosben	Intermediate
65	1	Drosben	Intermediate
65	1	Drosben	Intermediate
65	1	Drosben	Intermediate
65	1	Drosben	Intermediate
65	1	Drosben	Intermediate
68	1	Drosben	Intermediate
68	1	Drosben	Intermediate
68	1	Drosben	Intermediate
68	1	Drosben	Intermediate
68	1	Drosben	Intermediate
68	1	Drosben	Intermediate
68	1	Drosben	Intermediate
68	1	Drosben	Intermediate
68	1	Drosben	Intermediate
68	1	Drosben	Intermediate
68	1	Drosben	Intermediate
68	1	Drosben	Intermediate
70	1	Drosben	Intermediate
72	1	Drosben	Intermediate
72	1	Drosben	Intermediate
75	1	Drosben	Intermediate
75	1	Drosben	Intermediate
75	1	Drosben	Intermediate
75	1	Drosben	Intermediate
75	1	Drosben	Intermediate
38	1	Drosben	Intermediate
38	1	Drosben	Intermediate
38	1	Drosben	Intermediate
38	1	Drosben	Intermediate
54	1	Drosben	Intermediate
54	1	Drosben	Intermediate
54	1	Drosben	Intermediate
54	1	Drosben	Intermediate
61	1	Drosben	Intermediate
61	1	Drosben	Intermediate
61	1	Drosben	Intermediate
61	1	Drosben	Intermediate
61	1	Drosben	Intermediate
61	1	Drosben	Intermediate
61	1	Drosben	Intermediate
2	0	Drosben	Novice
2	0	Drosben	Novice
2	0	Drosben	Novice
4	0	Drosben	Novice
4	0	Drosben	Novice
7	1	Drosben	Novice
7	1	Drosben	Novice
11	0	Drosben	Novice
11	0	Drosben	Novice
22	1	Drosben	Novice
37	1	Drosben	Novice
37	1	Drosben	Novice
42	1	Drosben	Novice
42	1	Drosben	Novice
42	1	Drosben	Novice
45	1	Drosben	Novice
45	1	Drosben	Novice
45	1	Drosben	Novice
45	1	Drosben	Novice
45	1	Drosben	Novice
46	1	Drosben	Novice
46	1	Drosben	Novice
46	1	Drosben	Novice
49	1	Drosben	Novice
49	1	Drosben	Novice
49	1	Drosben	Novice
49	1	Drosben	Novice
49	1	Drosben	Novice
49	1	Drosben	Novice
49	1	Drosben	Novice
49	1	Drosben	Novice
49	1	Drosben	Novice
49	1	Drosben	Novice
49	1	Drosben	Novice
51	1	Drosben	Novice
51	1	Drosben	Novice
51	1	Drosben	Novice
51	1	Drosben	Novice
51	1	Drosben	Novice
51	1	Drosben	Novice
53	1	Drosben	Novice
53	1	Drosben	Novice
53	1	Drosben	Novice
53	1	Drosben	Novice
53	1	Drosben	Novice
53	1	Drosben	Novice
53	1	Drosben	Novice
57	1	Drosben	Novice
57	1	Drosben	Novice
57	1	Drosben	Novice
57	1	Drosben	Novice
57	1	Drosben	Novice
57	1	Drosben	Novice
59	1	Drosben	Novice
59	1	Drosben	Novice
59	1	Drosben	Novice
59	1	Drosben	Novice
60	1	Drosben	Novice
60	1	Drosben	Novice
63	1	Drosben	Novice
63	1	Drosben	Novice
63	1	Drosben	Novice
65	1	Drosben	Novice
67	1	Drosben	Novice
70	1	Drosben	Novice
70	1	Drosben	Novice
27	1	Conventional	Intermediate
27	1	Conventional	Intermediate
27	1	Conventional	Intermediate
27	1	Conventional	Intermediate
27	1	Conventional	Intermediate
27	1	Conventional	Intermediate
36	1	Conventional	Intermediate
36	1	Conventional	Intermediate
36	1	Conventional	Intermediate
36	1	Conventional	Intermediate
36	1	Conventional	Intermediate
36	0	Conventional	Intermediate
36	1	Conventional	Intermediate
36	1	Conventional	Intermediate
36	1	Conventional	Intermediate
36	1	Conventional	Intermediate
36	1	Conventional	Intermediate
36	1	Conventional	Intermediate
36	1	Conventional	Intermediate
36	1	Conventional	Intermediate
36	1	Conventional	Intermediate
36	1	Conventional	Intermediate
39	1	Conventional	Intermediate
39	1	Conventional	Intermediate
39	1	Conventional	Intermediate
39	1	Conventional	Intermediate
41	1	Conventional	Intermediate
41	1	Conventional	Intermediate
45	1	Conventional	Intermediate
45	1	Conventional	Intermediate
45	1	Conventional	Intermediate
45	1	Conventional	Intermediate
45	1	Conventional	Intermediate
45	1	Conventional	Intermediate
45	1	Conventional	Intermediate
45	1	Conventional	Intermediate
45	1	Conventional	Intermediate
45	1	Conventional	Intermediate
48	1	Conventional	Intermediate
48	1	Conventional	Intermediate
48	1	Conventional	Intermediate
48	1	Conventional	Intermediate
52	1	Conventional	Intermediate
52	1	Conventional	Intermediate
52	1	Conventional	Intermediate
52	1	Conventional	Intermediate
52	1	Conventional	Intermediate
52	1	Conventional	Intermediate
52	1	Conventional	Intermediate
52	1	Conventional	Intermediate
52	1	Conventional	Intermediate
52	1	Conventional	Intermediate
56	1	Conventional	Intermediate
56	1	Conventional	Intermediate
56	1	Conventional	Intermediate
56	1	Conventional	Intermediate
56	1	Conventional	Intermediate
56	1	Conventional	Intermediate
56	1	Conventional	Intermediate
59	1	Conventional	Intermediate
59	1	Conventional	Intermediate
59	1	Conventional	Intermediate
59	1	Conventional	Intermediate
59	1	Conventional	Intermediate
59	1	Conventional	Intermediate
59	1	Conventional	Intermediate
59	1	Conventional	Intermediate
61	1	Conventional	Intermediate
61	1	Conventional	Intermediate
61	1	Conventional	Intermediate
61	1	Conventional	Intermediate
61	1	Conventional	Intermediate
61	1	Conventional	Intermediate
61	1	Conventional	Intermediate
61	1	Conventional	Intermediate
61	1	Conventional	Intermediate
64	1	Conventional	Intermediate
64	1	Conventional	Intermediate
64	1	Conventional	Intermediate
64	1	Conventional	Intermediate
64	1	Conventional	Intermediate
64	1	Conventional	Intermediate
64	1	Conventional	Intermediate
64	1	Conventional	Intermediate
64	1	Conventional	Intermediate
64	1	Conventional	Intermediate
64	1	Conventional	Intermediate
64	1	Conventional	Intermediate
64	1	Conventional	Intermediate
64	1	Conventional	Intermediate
64	1	Conventional	Intermediate
64	1	Conventional	Intermediate
64	1	Conventional	Intermediate
64	1	Conventional	Intermediate
64	1	Conventional	Intermediate
66	1	Conventional	Intermediate
66	1	Conventional	Intermediate
66	1	Conventional	Intermediate
66	1	Conventional	Intermediate
66	1	Conventional	Intermediate
66	1	Conventional	Intermediate
68	1	Conventional	Intermediate
68	1	Conventional	Intermediate
68	1	Conventional	Intermediate
68	1	Conventional	Intermediate
68	1	Conventional	Intermediate
71	1	Conventional	Intermediate
71	1	Conventional	Intermediate
71	1	Conventional	Intermediate
71	1	Conventional	Intermediate
71	1	Conventional	Intermediate
73	1	Conventional	Intermediate
75	1	Conventional	Intermediate
75	1	Conventional	Intermediate
2	0	Conventional	Novice
4	0	Conventional	Novice
4	0	Conventional	Novice
11	0	Conventional	Novice
13	0	Conventional	Novice
14	0	Conventional	Novice
16	0	Conventional	Novice
24	1	Conventional	Novice
32	1	Conventional	Novice
42	1	Conventional	Novice
45	1	Conventional	Novice
45	1	Conventional	Novice
45	1	Conventional	Novice
45	1	Conventional	Novice
45	1	Conventional	Novice
46	1	Conventional	Novice
46	1	Conventional	Novice
49	1	Conventional	Novice
49	1	Conventional	Novice
49	1	Conventional	Novice
49	1	Conventional	Novice
49	1	Conventional	Novice
49	1	Conventional	Novice
49	1	Conventional	Novice
49	1	Conventional	Novice
49	1	Conventional	Novice
49	1	Conventional	Novice
49	1	Conventional	Novice
49	1	Conventional	Novice
49	1	Conventional	Novice
51	1	Conventional	Novice
51	1	Conventional	Novice
51	1	Conventional	Novice
51	1	Conventional	Novice
51	1	Conventional	Novice
51	1	Conventional	Novice
51	1	Conventional	Novice
51	1	Conventional	Novice
51	1	Conventional	Novice
51	1	Conventional	Novice
51	1	Conventional	Novice
51	1	Conventional	Novice
51	1	Conventional	Novice
51	1	Conventional	Novice
51	1	Conventional	Novice
53	1	Conventional	Novice
53	1	Conventional	Novice
53	1	Conventional	Novice
53	1	Conventional	Novice
53	1	Conventional	Novice
53	1	Conventional	Novice
53	1	Conventional	Novice
53	1	Conventional	Novice
57	1	Conventional	Novice
57	1	Conventional	Novice
57	1	Conventional	Novice
57	1	Conventional	Novice
57	1	Conventional	Novice
57	1	Conventional	Novice
57	1	Conventional	Novice
57	1	Conventional	Novice
57	1	Conventional	Novice
57	1	Conventional	Novice
57	1	Conventional	Novice
57	1	Conventional	Novice
57	1	Conventional	Novice
57	1	Conventional	Novice
57	1	Conventional	Novice
57	1	Conventional	Novice
57	1	Conventional	Novice
57	1	Conventional	Novice
57	1	Conventional	Novice
57	1	Conventional	Novice
59	1	Conventional	Novice
59	1	Conventional	Novice
59	1	Conventional	Novice
59	1	Conventional	Novice
59	1	Conventional	Novice
59	1	Conventional	Novice
59	1	Conventional	Novice
59	1	Conventional	Novice
59	1	Conventional	Novice
60	1	Conventional	Novice
60	1	Conventional	Novice
60	1	Conventional	Novice
60	1	Conventional	Novice
60	1	Conventional	Novice
60	1	Conventional	Novice
60	1	Conventional	Novice
60	1	Conventional	Novice
60	1	Conventional	Novice
60	1	Conventional	Novice
60	1	Conventional	Novice
63	1	Conventional	Novice
63	1	Conventional	Novice
63	1	Conventional	Novice
63	1	Conventional	Novice
63	1	Conventional	Novice
63	1	Conventional	Novice
63	1	Conventional	Novice
63	1	Conventional	Novice
63	1	Conventional	Novice
63	1	Conventional	Novice
63	1	Conventional	Novice
63	1	Conventional	Novice
63	1	Conventional	Novice
63	1	Conventional	Novice
63	1	Conventional	Novice
63	1	Conventional	Novice
63	1	Conventional	Novice
63	1	Conventional	Novice
63	1	Conventional	Novice
63	1	Conventional	Novice
63	1	Conventional	Novice
63	1	Conventional	Novice
63	1	Conventional	Novice
65	1	Conventional	Novice
70	1	Conventional	Novice
70	1	Conventional	Novice

### Sheet: Fig_3B,D
Flip	Time	Method	Experience
1	414	Conventional	Novice
2	360	Conventional	Novice
3	345	Conventional	Novice
4	348	Conventional	Novice
5	324	Conventional	Novice
6	268	Conventional	Novice
7	263	Conventional	Novice
8	280	Conventional	Novice
9	269	Conventional	Novice
10	276	Conventional	Novice
11	346	Conventional	Novice
12	294	Conventional	Novice
13	323	Conventional	Novice
14	286	Conventional	Novice
15	245	Conventional	Novice
16	240	Conventional	Novice
17	256	Conventional	Novice
18	293	Conventional	Novice
19	316	Conventional	Novice
20	328	Conventional	Novice
21	324	Conventional	Novice
22	336	Conventional	Novice
23	326	Conventional	Novice
24	305	Conventional	Novice
25	296	Conventional	Novice
26	140	Conventional	Novice
27	69	Conventional	Novice
28	31	Conventional	Novice
1	109	Drosben	Novice
2	45	Drosben	Novice
3	46	Drosben	Novice
4	48	Drosben	Novice
5	65	Drosben	Novice
6	43	Drosben	Novice
7	32	Drosben	Novice
8	40	Drosben	Novice
9	45	Drosben	Novice
10	32	Drosben	Novice
11	47	Drosben	Novice
12	40	Drosben	Novice
13	34	Drosben	Novice
14	31	Drosben	Novice
15	42	Drosben	Novice
16	35	Drosben	Novice
17	40	Drosben	Novice
18	52	Drosben	Novice
19	30	Drosben	Novice
20	39	Drosben	Novice
21	37	Drosben	Novice
22	31	Drosben	Novice
23	55	Drosben	Novice
24	45	Drosben	Novice
25	47	Drosben	Novice
26	43	Drosben	Novice
27	36	Drosben	Novice
28	40	Drosben	Novice
1	50	Drosben	Intermediate
2	45	Drosben	Intermediate
3	45	Drosben	Intermediate
4	46	Drosben	Intermediate
5	40	Drosben	Intermediate
6	40	Drosben	Intermediate
7	41	Drosben	Intermediate
8	41	Drosben	Intermediate
9	37	Drosben	Intermediate
10	45	Drosben	Intermediate
11	45	Drosben	Intermediate
12	40	Drosben	Intermediate
13	40	Drosben	Intermediate
14	42	Drosben	Intermediate
15	38	Drosben	Intermediate
16	28	Drosben	Intermediate
17	38	Drosben	Intermediate
18	35	Drosben	Intermediate
19	41	Drosben	Intermediate
20	40	Drosben	Intermediate
21	37	Drosben	Intermediate
22	35	Drosben	Intermediate
23	32	Drosben	Intermediate
24	16	Drosben	Intermediate
1	227	Conventional	Intermediate
2	182	Conventional	Intermediate
3	220	Conventional	Intermediate
4	228	Conventional	Intermediate
5	238	Conventional	Intermediate
6	209	Conventional	Intermediate
7	230	Conventional	Intermediate
8	220	Conventional	Intermediate
9	215	Conventional	Intermediate
10	317	Conventional	Intermediate
11	260	Conventional	Intermediate
12	293	Conventional	Intermediate
13	220	Conventional	Intermediate
14	235	Conventional	Intermediate
15	240	Conventional	Intermediate
16	231	Conventional	Intermediate
17	225	Conventional	Intermediate
18	252	Conventional	Intermediate
19	259	Conventional	Intermediate
20	265	Conventional	Intermediate
21	262	Conventional	Intermediate
22	272	Conventional	Intermediate
23	93	Conventional	Intermediate
24	80	Conventional	Intermediate

### Sheet: Fig_3EF
Participant	Seconds	Method	Experience
1	198	Conventional	Novice
1	35.3333	Drosben	Novice
2	247	Conventional	Novice
2	35.6667	Drosben	Novice
3	105	Conventional	Expert
3	21.3333	Drosben	Expert
4	116	Conventional	Novice
4	16.6667	Drosben	Novice
5	204	Conventional	Novice
5	30.3333	Drosben	Novice
6	121	Conventional	Intermediate
6	45	Drosben	Intermediate
7	209	Conventional	Novice
7	28.3333	Drosben	Novice
8	211	Conventional	Novice
8	24.6666	Drosben	Novice
9	121	Conventional	Expert
9	29	Drosben	Expert
10	101	Conventional	Intermediate
10	40	Drosben	Intermediate
11	127	Conventional	Intermediate
11	42	Drosben	Intermediate

### Sheet: Fig_4A
tube_location	magnetic_field_µT	tube_height
1	170	Bottom
2	110	Bottom
3	50	Bottom
4	30	Bottom
5	60	Bottom
6	40	Bottom
7	20	Bottom
8	10	Bottom
9	170	Bottom
10	110	Bottom
11	50	Bottom
12	30	Bottom
1	1320	Middle
2	310	Middle
3	90	Middle
4	30	Middle
5	1790	Middle
6	210	Middle
7	60	Middle
8	20	Middle
9	1320	Middle
10	310	Middle
11	90	Middle
12	30	Middle
1	810	Top
2	270	Top
3	80	Top
4	30	Top
5	1000	Top
6	190	Top
7	60	Top
8	20	Top
9	810	Top
10	270	Top
11	80	Top
12	30	Top

### Sheet: Fig_4B
Day	Event	magnetic_field_µT	Sex
12	1	0	Female
30	1	0	Female
32	1	0	Female
32	1	0	Female
37	1	0	Female
37	1	0	Female
37	1	0	Female
45	0	0	Female
51	1	0	Female
51	1	0	Female
54	1	0	Female
54	1	0	Female
54	1	0	Female
54	1	0	Female
54	1	0	Female
54	1	0	Female
57	1	0	Female
57	1	0	Female
57	1	0	Female
57	1	0	Female
57	1	0	Female
57	1	0	Female
57	1	0	Female
57	1	0	Female
57	1	0	Female
59	1	0	Female
59	1	0	Female
59	1	0	Female
59	1	0	Female
59	1	0	Female
62	1	0	Female
67	1	0	Female
70	1	0	Female
73	1	0	Female
54	1	0	Female
54	1	0	Female
73	1	0	Female
75	1	0	Female
75	1	0	Female
75	1	0	Female
32	1	1320	Female
69	1	1320	Female
32	1	1320	Female
50	1	1320	Female
58	1	1320	Female
50	1	1320	Female
35	1	1320	Female
43	1	1320	Female
43	1	1320	Female
43	1	1320	Female
49	1	1320	Female
55	1	1320	Female
58	1	1320	Female
58	1	1320	Female
63	1	1320	Female
63	1	1320	Female
63	1	1320	Female
66	1	1320	Female
66	1	1320	Female
69	1	1320	Female
5	0	310	Female
7	1	310	Female
30	1	310	Female
24	1	310	Female
50	1	310	Female
35	1	310	Female
35	1	310	Female
39	1	310	Female
43	1	310	Female
49	1	310	Female
52	1	310	Female
55	1	310	Female
69	1	310	Female
63	1	310	Female
66	1	310	Female
66	1	310	Female
69	1	310	Female
69	1	310	Female
69	1	310	Female
71	1	310	Female
30	1	90	Female
24	0	90	Female
50	1	90	Female
50	1	90	Female
24	1	90	Female
30	1	90	Female
35	1	90	Female
49	1	90	Female
52	1	90	Female
58	1	90	Female
55	1	90	Female
58	1	90	Female
58	1	90	Female
60	1	90	Female
60	1	90	Female
60	1	90	Female
63	1	90	Female
63	1	90	Female
63	1	90	Female
69	1	90	Female
32	1	30	Female
30	1	30	Female
30	0	30	Female
39	0	30	Female
43	1	30	Female
43	1	30	Female
43	1	30	Female
49	1	30	Female
58	1	30	Female
58	1	30	Female
58	1	30	Female
63	1	30	Female
66	1	30	Female
66	1	30	Female
69	1	30	Female
69	1	30	Female
69	1	30	Female
69	1	30	Female
69	1	30	Female
71	1	30	Female

### Sheet: Fig_4CD
Day	Event	Treatment	Method	Sex
2	0	IAA_10mM	Drosben	Female
2	0	IAA_10mM	Drosben	Female
2	0	IAA_10mM	Drosben	Female
2	0	IAA_10mM	Drosben	Female
2	0	IAA_10mM	Drosben	Female
2	0	IAA_10mM	Drosben	Female
2	0	IAA_10mM	Drosben	Female
4	1	IAA_10mM	Drosben	Female
4	1	IAA_10mM	Drosben	Female
18	1	IAA_10mM	Drosben	Female
20	1	IAA_10mM	Drosben	Female
28	1	IAA_10mM	Drosben	Female
34	1	IAA_10mM	Drosben	Female
36	1	IAA_10mM	Drosben	Female
40	1	IAA_10mM	Drosben	Female
40	1	IAA_10mM	Drosben	Female
42	1	IAA_10mM	Drosben	Female
46	1	IAA_10mM	Drosben	Female
52	1	IAA_10mM	Drosben	Female
52	1	IAA_10mM	Drosben	Female
60	1	IAA_10mM	Drosben	Female
62	1	IAA_10mM	Drosben	Female
64	1	IAA_10mM	Drosben	Female
66	1	IAA_10mM	Drosben	Female
66	1	IAA_10mM	Drosben	Female
66	1	IAA_10mM	Drosben	Female
68	1	IAA_10mM	Drosben	Female
68	1	IAA_10mM	Drosben	Female
70	1	IAA_10mM	Drosben	Female
70	1	IAA_10mM	Drosben	Female
70	1	IAA_10mM	Drosben	Female
72	1	IAA_10mM	Drosben	Female
72	1	IAA_10mM	Drosben	Female
72	1	IAA_10mM	Drosben	Female
72	1	IAA_10mM	Drosben	Female
72	1	IAA_10mM	Drosben	Female
72	1	IAA_10mM	Drosben	Female
72	1	IAA_10mM	Drosben	Female
72	1	IAA_10mM	Drosben	Female
72	1	IAA_10mM	Drosben	Female
72	1	IAA_10mM	Drosben	Female
72	1	IAA_10mM	Drosben	Female
74	1	IAA_10mM	Drosben	Female
74	1	IAA_10mM	Drosben	Female
74	1	IAA_10mM	Drosben	Female
74	1	IAA_10mM	Drosben	Female
74	1	IAA_10mM	Drosben	Female
74	1	IAA_10mM	Drosben	Female
76	1	IAA_10mM	Drosben	Female
76	1	IAA_10mM	Drosben	Female
76	1	IAA_10mM	Drosben	Female
76	1	IAA_10mM	Drosben	Female
76	1	IAA_10mM	Drosben	Female
78	1	IAA_10mM	Drosben	Female
78	1	IAA_10mM	Drosben	Female
78	1	IAA_10mM	Drosben	Female
78	1	IAA_10mM	Drosben	Female
80	1	IAA_10mM	Drosben	Female
66	1	IAA_10mM	Drosben	Female
70	1	IAA_10mM	Drosben	Female
78	0	IAA_10mM	Conventional	Female
6	0	IAA_10mM	Conventional	Female
10	0	IAA_10mM	Conventional	Female
12	0	IAA_10mM	Conventional	Female
14	0	IAA_10mM	Conventional	Female
8	0	IAA_10mM	Conventional	Female
50	0	IAA_10mM	Conventional	Female
20	0	IAA_10mM	Conventional	Female
0	1	IAA_10mM	Conventional	Female
46	1	IAA_10mM	Conventional	Female
48	1	IAA_10mM	Conventional	Female
50	1	IAA_10mM	Conventional	Female
50	1	IAA_10mM	Conventional	Female
52	1	IAA_10mM	Conventional	Female
54	1	IAA_10mM	Conventional	Female
54	1	IAA_10mM	Conventional	Female
54	1	IAA_10mM	Conventional	Female
54	1	IAA_10mM	Conventional	Female
56	1	IAA_10mM	Conventional	Female
56	1	IAA_10mM	Conventional	Female
56	1	IAA_10mM	Conventional	Female
56	1	IAA_10mM	Conventional	Female
56	1	IAA_10mM	Conventional	Female
56	1	IAA_10mM	Conventional	Female
56	1	IAA_10mM	Conventional	Female
58	1	IAA_10mM	Conventional	Female
58	1	IAA_10mM	Conventional	Female
58	1	IAA_10mM	Conventional	Female
60	1	IAA_10mM	Conventional	Female
60	1	IAA_10mM	Conventional	Female
60	1	IAA_10mM	Conventional	Female
60	1	IAA_10mM	Conventional	Female
60	1	IAA_10mM	Conventional	Female
62	1	IAA_10mM	Conventional	Female
62	1	IAA_10mM	Conventional	Female
62	1	IAA_10mM	Conventional	Female
62	1	IAA_10mM	Conventional	Female
62	1	IAA_10mM	Conventional	Female
64	1	IAA_10mM	Conventional	Female
64	1	IAA_10mM	Conventional	Female
66	1	IAA_10mM	Conventional	Female
68	1	IAA_10mM	Conventional	Female
68	1	IAA_10mM	Conventional	Female
70	1	IAA_10mM	Conventional	Female
70	1	IAA_10mM	Conventional	Female
70	1	IAA_10mM	Conventional	Female
72	1	IAA_10mM	Conventional	Female
72	1	IAA_10mM	Conventional	Female
72	1	IAA_10mM	Conventional	Female
72	1	IAA_10mM	Conventional	Female
74	1	IAA_10mM	Conventional	Female
74	1	IAA_10mM	Conventional	Female
74	1	IAA_10mM	Conventional	Female
74	1	IAA_10mM	Conventional	Female
74	1	IAA_10mM	Conventional	Female
76	1	IAA_10mM	Conventional	Female
76	1	IAA_10mM	Conventional	Female
78	1	IAA_10mM	Conventional	Female
78	1	IAA_10mM	Conventional	Female
4	1	IAA_10mM	Conventional	Female
47	0	sham	Drosben	Female
53	0	sham	Drosben	Female
6	1	sham	Drosben	Female
16	1	sham	Drosben	Female
28	1	sham	Drosben	Female
36	1	sham	Drosben	Female
39	1	sham	Drosben	Female
45	1	sham	Drosben	Female
47	1	sham	Drosben	Female
49	1	sham	Drosben	Female
49	1	sham	Drosben	Female
51	1	sham	Drosben	Female
53	1	sham	Drosben	Female
53	1	sham	Drosben	Female
53	1	sham	Drosben	Female
53	1	sham	Drosben	Female
53	1	sham	Drosben	Female
53	1	sham	Drosben	Female
57	1	sham	Drosben	Female
57	1	sham	Drosben	Female
59	1	sham	Drosben	Female
59	1	sham	Drosben	Female
59	1	sham	Drosben	Female
59	1	sham	Drosben	Female
59	1	sham	Drosben	Female
59	1	sham	Drosben	Female
59	1	sham	Drosben	Female
59	1	sham	Drosben	Female
61	1	sham	Drosben	Female
63	1	sham	Drosben	Female
63	1	sham	Drosben	Female
68	1	sham	Drosben	Female
68	1	sham	Drosben	Female
68	1	sham	Drosben	Female
68	1	sham	Drosben	Female
68	1	sham	Drosben	Female
69	1	sham	Drosben	Female
69	1	sham	Drosben	Female
69	1	sham	Drosben	Female
71	1	sham	Drosben	Female
71	1	sham	Drosben	Female
73	1	sham	Drosben	Female
73	1	sham	Drosben	Female
73	1	sham	Drosben	Female
73	1	sham	Drosben	Female
73	1	sham	Drosben	Female
73	1	sham	Drosben	Female
75	1	sham	Drosben	Female
77	1	sham	Drosben	Female
77	1	sham	Drosben	Female
77	1	sham	Drosben	Female
77	1	sham	Drosben	Female
79	1	sham	Drosben	Female
79	1	sham	Drosben	Female
79	1	sham	Drosben	Female
79	1	sham	Drosben	Female
79	1	sham	Drosben	Female
79	1	sham	Drosben	Female
79	1	sham	Drosben	Female
79	1	sham	Drosben	Female
6	1	sham	Conventional	Female
16	1	sham	Conventional	Female
28	1	sham	Conventional	Female
34	1	sham	Conventional	Female
50	1	sham	Conventional	Female
50	1	sham	Conventional	Female
54	1	sham	Conventional	Female
54	1	sham	Conventional	Female
56	1	sham	Conventional	Female
58	1	sham	Conventional	Female
58	1	sham	Conventional	Female
60	1	sham	Conventional	Female
60	1	sham	Conventional	Female
60	1	sham	Conventional	Female
62	1	sham	Conventional	Female
64	1	sham	Conventional	Female
64	1	sham	Conventional	Female
64	1	sham	Conventional	Female
66	1	sham	Conventional	Female
66	1	sham	Conventional	Female
66	1	sham	Conventional	Female
68	1	sham	Conventional	Female
68	1	sham	Conventional	Female
68	1	sham	Conventional	Female
68	1	sham	Conventional	Female
68	1	sham	Conventional	Female
68	1	sham	Conventional	Female
68	1	sham	Conventional	Female
70	1	sham	Conventional	Female
70	1	sham	Conventional	Female
70	1	sham	Conventional	Female
70	1	sham	Conventional	Female
70	1	sham	Conventional	Female
70	1	sham	Conventional	Female
70	1	sham	Conventional	Female
70	1	sham	Conventional	Female
70	1	sham	Conventional	Female
70	1	sham	Conventional	Female
70	1	sham	Conventional	Female
72	1	sham	Conventional	Female
72	1	sham	Conventional	Female
74	1	sham	Conventional	Female
74	1	sham	Conventional	Female
74	1	sham	Conventional	Female
74	1	sham	Conventional	Female
74	1	sham	Conventional	Female
74	1	sham	Conventional	Female
74	1	sham	Conventional	Female
74	1	sham	Conventional	Female
76	1	sham	Conventional	Female
76	1	sham	Conventional	Female
78	1	sham	Conventional	Female
78	1	sham	Conventional	Female
78	1	sham	Conventional	Female
78	1	sham	Conventional	Female
78	1	sham	Conventional	Female
78	1	sham	Conventional	Female
78	1	sham	Conventional	Female
80	1	sham	Conventional	Female
80	1	sham	Conventional	Female
2	0	IAA_10mM	Drosben	Male
4	0	IAA_10mM	Drosben	Male
2	0	IAA_10mM	Drosben	Male
4	0	IAA_10mM	Drosben	Male
2	0	IAA_10mM	Drosben	Male
4	0	IAA_10mM	Drosben	Male
2	0	IAA_10mM	Drosben	Male
4	0	IAA_10mM	Drosben	Male
4	0	IAA_10mM	Drosben	Male
4	0	IAA_10mM	Drosben	Male
4	0	IAA_10mM	Drosben	Male
2	0	IAA_10mM	Drosben	Male
2	0	IAA_10mM	Drosben	Male
4	1	IAA_10mM	Drosben	Male
4	1	IAA_10mM	Drosben	Male
6	1	IAA_10mM	Drosben	Male
34	1	IAA_10mM	Drosben	Male
34	1	IAA_10mM	Drosben	Male
36	1	IAA_10mM	Drosben	Male
36	1	IAA_10mM	Drosben	Male
36	1	IAA_10mM	Drosben	Male
36	1	IAA_10mM	Drosben	Male
38	1	IAA_10mM	Drosben	Male
40	1	IAA_10mM	Drosben	Male
40	1	IAA_10mM	Drosben	Male
40	1	IAA_10mM	Drosben	Male
40	1	IAA_10mM	Drosben	Male
44	1	IAA_10mM	Drosben	Male
44	1	IAA_10mM	Drosben	Male
46	1	IAA_10mM	Drosben	Male
46	1	IAA_10mM	Drosben	Male
46	1	IAA_10mM	Drosben	Male
48	1	IAA_10mM	Drosben	Male
48	1	IAA_10mM	Drosben	Male
50	1	IAA_10mM	Drosben	Male
50	1	IAA_10mM	Drosben	Male
50	1	IAA_10mM	Drosben	Male
50	1	IAA_10mM	Drosben	Male
50	1	IAA_10mM	Drosben	Male
50	1	IAA_10mM	Drosben	Male
50	1	IAA_10mM	Drosben	Male
50	1	IAA_10mM	Drosben	Male
52	1	IAA_10mM	Drosben	Male
54	1	IAA_10mM	Drosben	Male
54	1	IAA_10mM	Drosben	Male
58	1	IAA_10mM	Drosben	Male
58	1	IAA_10mM	Drosben	Male
58	1	IAA_10mM	Drosben	Male
58	1	IAA_10mM	Drosben	Male
58	1	IAA_10mM	Drosben	Male
58	1	IAA_10mM	Drosben	Male
58	1	IAA_10mM	Drosben	Male
60	1	IAA_10mM	Drosben	Male
60	1	IAA_10mM	Drosben	Male
60	1	IAA_10mM	Drosben	Male
60	1	IAA_10mM	Drosben	Male
60	1	IAA_10mM	Drosben	Male
60	1	IAA_10mM	Drosben	Male
2	1	IAA_10mM	Drosben	Male
4	1	IAA_10mM	Drosben	Male
2	0	IAA_10mM	Conventional	Male
6	0	IAA_10mM	Conventional	Male
34	0	IAA_10mM	Conventional	Male
34	0	IAA_10mM	Conventional	Male
22	1	IAA_10mM	Conventional	Male
22	1	IAA_10mM	Conventional	Male
24	1	IAA_10mM	Conventional	Male
26	1	IAA_10mM	Conventional	Male
30	1	IAA_10mM	Conventional	Male
34	1	IAA_10mM	Conventional	Male
34	1	IAA_10mM	Conventional	Male
34	1	IAA_10mM	Conventional	Male
34	1	IAA_10mM	Conventional	Male
34	1	IAA_10mM	Conventional	Male
34	1	IAA_10mM	Conventional	Male
36	1	IAA_10mM	Conventional	Male
36	1	IAA_10mM	Conventional	Male
36	1	IAA_10mM	Conventional	Male
36	1	IAA_10mM	Conventional	Male
38	1	IAA_10mM	Conventional	Male
38	1	IAA_10mM	Conventional	Male
40	1	IAA_10mM	Conventional	Male
40	1	IAA_10mM	Conventional	Male
42	1	IAA_10mM	Conventional	Male
42	1	IAA_10mM	Conventional	Male
42	1	IAA_10mM	Conventional	Male
44	1	IAA_10mM	Conventional	Male
44	1	IAA_10mM	Conventional	Male
44	1	IAA_10mM	Conventional	Male
44	1	IAA_10mM	Conventional	Male
44	1	IAA_10mM	Conventional	Male
44	1	IAA_10mM	Conventional	Male
44	1	IAA_10mM	Conventional	Male
44	1	IAA_10mM	Conventional	Male
44	1	IAA_10mM	Conventional	Male
46	1	IAA_10mM	Conventional	Male
46	1	IAA_10mM	Conventional	Male
46	1	IAA_10mM	Conventional	Male
48	1	IAA_10mM	Conventional	Male
48	1	IAA_10mM	Conventional	Male
48	1	IAA_10mM	Conventional	Male
48	1	IAA_10mM	Conventional	Male
48	1	IAA_10mM	Conventional	Male
48	1	IAA_10mM	Conventional	Male
48	1	IAA_10mM	Conventional	Male
50	1	IAA_10mM	Conventional	Male
50	1	IAA_10mM	Conventional	Male
50	1	IAA_10mM	Conventional	Male
50	1	IAA_10mM	Conventional	Male
52	1	IAA_10mM	Conventional	Male
52	1	IAA_10mM	Conventional	Male
54	1	IAA_10mM	Conventional	Male
54	1	IAA_10mM	Conventional	Male
56	1	IAA_10mM	Conventional	Male
56	1	IAA_10mM	Conventional	Male
56	1	IAA_10mM	Conventional	Male
58	1	IAA_10mM	Conventional	Male
58	1	IAA_10mM	Conventional	Male
60	1	IAA_10mM	Conventional	Male
62	1	IAA_10mM	Conventional	Male
22	1	sham	Drosben	Male
26	1	sham	Drosben	Male
26	1	sham	Drosben	Male
26	1	sham	Drosben	Male
28	1	sham	Drosben	Male
33	1	sham	Drosben	Male
33	1	sham	Drosben	Male
36	1	sham	Drosben	Male
39	1	sham	Drosben	Male
45	1	sham	Drosben	Male
45	1	sham	Drosben	Male
45	1	sham	Drosben	Male
47	1	sham	Drosben	Male
47	1	sham	Drosben	Male
47	1	sham	Drosben	Male
47	1	sham	Drosben	Male
47	1	sham	Drosben	Male
47	1	sham	Drosben	Male
47	1	sham	Drosben	Male
47	1	sham	Drosben	Male
47	1	sham	Drosben	Male
49	1	sham	Drosben	Male
49	1	sham	Drosben	Male
49	1	sham	Drosben	Male
49	1	sham	Drosben	Male
49	1	sham	Drosben	Male
49	1	sham	Drosben	Male
49	1	sham	Drosben	Male
49	1	sham	Drosben	Male
49	1	sham	Drosben	Male
49	1	sham	Drosben	Male
49	1	sham	Drosben	Male
49	1	sham	Drosben	Male
49	1	sham	Drosben	Male
49	1	sham	Drosben	Male
49	1	sham	Drosben	Male
49	1	sham	Drosben	Male
49	1	sham	Drosben	Male
49	1	sham	Drosben	Male
49	1	sham	Drosben	Male
49	1	sham	Drosben	Male
53	1	sham	Drosben	Male
53	1	sham	Drosben	Male
53	1	sham	Drosben	Male
53	1	sham	Drosben	Male
53	1	sham	Drosben	Male
53	1	sham	Drosben	Male
53	1	sham	Drosben	Male
57	1	sham	Drosben	Male
57	1	sham	Drosben	Male
59	1	sham	Drosben	Male
59	1	sham	Drosben	Male
59	1	sham	Drosben	Male
59	1	sham	Drosben	Male
59	1	sham	Drosben	Male
61	1	sham	Drosben	Male
63	1	sham	Drosben	Male
63	1	sham	Drosben	Male
68	1	sham	Drosben	Male
73	1	sham	Drosben	Male
2	0	sham	Conventional	Male
2	1	sham	Conventional	Male
36	1	sham	Conventional	Male
36	1	sham	Conventional	Male
40	1	sham	Conventional	Male
42	1	sham	Conventional	Male
42	1	sham	Conventional	Male
42	1	sham	Conventional	Male
42	1	sham	Conventional	Male
42	1	sham	Conventional	Male
44	1	sham	Conventional	Male
44	1	sham	Conventional	Male
44	1	sham	Conventional	Male
44	1	sham	Conventional	Male
44	1	sham	Conventional	Male
44	1	sham	Conventional	Male
44	1	sham	Conventional	Male
44	1	sham	Conventional	Male
44	1	sham	Conventional	Male
44	1	sham	Conventional	Male
46	1	sham	Conventional	Male
46	1	sham	Conventional	Male
46	1	sham	Conventional	Male
46	1	sham	Conventional	Male
46	1	sham	Conventional	Male
48	1	sham	Conventional	Male
48	1	sham	Conventional	Male
48	1	sham	Conventional	Male
48	1	sham	Conventional	Male
48	1	sham	Conventional	Male
48	1	sham	Conventional	Male
48	1	sham	Conventional	Male
48	1	sham	Conventional	Male
48	1	sham	Conventional	Male
50	1	sham	Conventional	Male
50	1	sham	Conventional	Male
50	1	sham	Conventional	Male
50	1	sham	Conventional	Male
50	1	sham	Conventional	Male
52	1	sham	Conventional	Male
52	1	sham	Conventional	Male
54	1	sham	Conventional	Male
54	1	sham	Conventional	Male
54	1	sham	Conventional	Male
54	1	sham	Conventional	Male
54	1	sham	Conventional	Male
54	1	sham	Conventional	Male
56	1	sham	Conventional	Male
56	1	sham	Conventional	Male
56	1	sham	Conventional	Male
56	1	sham	Conventional	Male
58	1	sham	Conventional	Male
58	1	sham	Conventional	Male
58	1	sham	Conventional	Male
58	1	sham	Conventional	Male
58	1	sham	Conventional	Male
60	1	sham	Conventional	Male
60	1	sham	Conventional	Male
60	1	sham	Conventional	Male
50	1	sham	Conventional	Male

### Sheet: Fig_4E
Day	Dead	Treatment	Sex
12	1	sham	Female
16	0	sham	Female
16	0	sham	Female
16	0	sham	Female
16	0	sham	Female
35	1	sham	Female
35	1	sham	Female
39	1	sham	Female
43	1	sham	Female
43	1	sham	Female
43	1	sham	Female
49	1	sham	Female
49	1	sham	Female
52	1	sham	Female
52	1	sham	Female
52	1	sham	Female
52	1	sham	Female
57	1	sham	Female
57	1	sham	Female
57	1	sham	Female
57	1	sham	Female
57	1	sham	Female
57	1	sham	Female
57	1	sham	Female
60	1	sham	Female
60	1	sham	Female
60	1	sham	Female
60	1	sham	Female
60	1	sham	Female
60	1	sham	Female
60	1	sham	Female
62	1	sham	Female
62	1	sham	Female
62	1	sham	Female
62	1	sham	Female
62	1	sham	Female
62	1	sham	Female
62	1	sham	Female
65	1	sham	Female
65	1	sham	Female
65	1	sham	Female
65	1	sham	Female
65	1	sham	Female
65	1	sham	Female
65	1	sham	Female
65	1	sham	Female
65	1	sham	Female
65	1	sham	Female
68	1	sham	Female
68	1	sham	Female
68	1	sham	Female
71	1	sham	Female
71	1	sham	Female
71	1	sham	Female
71	1	sham	Female
71	1	sham	Female
71	1	sham	Female
71	1	sham	Female
73	1	sham	Female
76	1	sham	Female
2	1	sham	Male
5	1	sham	Male
27	1	sham	Male
27	1	sham	Male
33	1	sham	Male
33	1	sham	Male
33	1	sham	Male
33	1	sham	Male
33	1	sham	Male
35	0	sham	Male
35	1	sham	Male
35	1	sham	Male
35	1	sham	Male
35	1	sham	Male
35	1	sham	Male
35	1	sham	Male
35	1	sham	Male
35	1	sham	Male
35	1	sham	Male
35	1	sham	Male
35	1	sham	Male
39	1	sham	Male
39	1	sham	Male
39	1	sham	Male
39	1	sham	Male
39	1	sham	Male
39	1	sham	Male
39	1	sham	Male
39	1	sham	Male
43	1	sham	Male
43	1	sham	Male
43	1	sham	Male
43	1	sham	Male
43	1	sham	Male
49	1	sham	Male
49	1	sham	Male
49	1	sham	Male
49	1	sham	Male
49	1	sham	Male
49	1	sham	Male
49	1	sham	Male
49	1	sham	Male
49	1	sham	Male
52	1	sham	Male
52	1	sham	Male
52	1	sham	Male
52	1	sham	Male
52	1	sham	Male
52	1	sham	Male
55	0	sham	Male
55	1	sham	Male
55	1	sham	Male
57	1	sham	Male
57	1	sham	Male
57	1	sham	Male
60	1	sham	Male
60	1	sham	Male
62	1	sham	Male
62	1	sham	Male
65	1	sham	Male
2	1	NAA_10mM	Female
2	0	NAA_10mM	Female
2	0	NAA_10mM	Female
2	0	NAA_10mM	Female
2	0	NAA_10mM	Female
2	0	NAA_10mM	Female
2	0	NAA_10mM	Female
2	0	NAA_10mM	Female
2	0	NAA_10mM	Female
2	0	NAA_10mM	Female
2	0	NAA_10mM	Female
35	1	NAA_10mM	Female
35	1	NAA_10mM	Female
39	1	NAA_10mM	Female
39	1	NAA_10mM	Female
39	1	NAA_10mM	Female
49	1	NAA_10mM	Female
49	1	NAA_10mM	Female
52	1	NAA_10mM	Female
52	1	NAA_10mM	Female
52	1	NAA_10mM	Female
52	1	NAA_10mM	Female
52	1	NAA_10mM	Female
52	1	NAA_10mM	Female
55	1	NAA_10mM	Female
55	1	NAA_10mM	Female
55	1	NAA_10mM	Female
55	1	NAA_10mM	Female
55	1	NAA_10mM	Female
55	1	NAA_10mM	Female
57	1	NAA_10mM	Female
57	1	NAA_10mM	Female
57	1	NAA_10mM	Female
57	1	NAA_10mM	Female
57	1	NAA_10mM	Female
57	1	NAA_10mM	Female
57	1	NAA_10mM	Female
57	1	NAA_10mM	Female
60	1	NAA_10mM	Female
60	1	NAA_10mM	Female
60	1	NAA_10mM	Female
60	1	NAA_10mM	Female
60	1	NAA_10mM	Female
60	1	NAA_10mM	Female
60	1	NAA_10mM	Female
60	1	NAA_10mM	Female
62	1	NAA_10mM	Female
62	1	NAA_10mM	Female
62	1	NAA_10mM	Female
62	1	NAA_10mM	Female
62	1	NAA_10mM	Female
62	1	NAA_10mM	Female
62	1	NAA_10mM	Female
62	1	NAA_10mM	Female
62	1	NAA_10mM	Female
65	1	NAA_10mM	Female
65	1	NAA_10mM	Female
68	1	NAA_10mM	Female
71	1	NAA_10mM	Female
71	1	NAA_10mM	Female
7	1	NAA_10mM	Male
7	1	NAA_10mM	Male
7	1	NAA_10mM	Male
19	1	NAA_10mM	Male
19	1	NAA_10mM	Male
19	1	NAA_10mM	Male
19	1	NAA_10mM	Male
33	1	NAA_10mM	Male
33	1	NAA_10mM	Male
33	1	NAA_10mM	Male
33	1	NAA_10mM	Male
33	1	NAA_10mM	Male
35	1	NAA_10mM	Male
35	1	NAA_10mM	Male
35	1	NAA_10mM	Male
35	1	NAA_10mM	Male
35	1	NAA_10mM	Male
35	1	NAA_10mM	Male
35	1	NAA_10mM	Male
35	1	NAA_10mM	Male
35	1	NAA_10mM	Male
35	1	NAA_10mM	Male
35	1	NAA_10mM	Male
35	1	NAA_10mM	Male
35	1	NAA_10mM	Male
35	1	NAA_10mM	Male
35	1	NAA_10mM	Male
35	1	NAA_10mM	Male
35	1	NAA_10mM	Male
35	1	NAA_10mM	Male
39	1	NAA_10mM	Male
39	1	NAA_10mM	Male
39	1	NAA_10mM	Male
39	1	NAA_10mM	Male
39	1	NAA_10mM	Male
39	1	NAA_10mM	Male
39	1	NAA_10mM	Male
39	1	NAA_10mM	Male
39	1	NAA_10mM	Male
39	1	NAA_10mM	Male
39	1	NAA_10mM	Male
39	1	NAA_10mM	Male
39	1	NAA_10mM	Male
39	1	NAA_10mM	Male
39	1	NAA_10mM	Male
39	1	NAA_10mM	Male
39	1	NAA_10mM	Male
39	1	NAA_10mM	Male
39	1	NAA_10mM	Male
39	1	NAA_10mM	Male
43	1	NAA_10mM	Male
43	1	NAA_10mM	Male
43	1	NAA_10mM	Male
43	1	NAA_10mM	Male
43	1	NAA_10mM	Male
43	1	NAA_10mM	Male
43	1	NAA_10mM	Male
49	1	NAA_10mM	Male
49	1	NAA_10mM	Male
52	1	NAA_10mM	Male

### Sheet: Fig_4FG
Day	Event	Treatment	Sex
5	1	0	Female
27	1	0	Female
31	1	0	Female
31	1	0	Female
39	1	0	Female
39	1	0	Female
39	1	0	Female
39	1	0	Female
39	1	0	Female
39	1	0	Female
43	1	0	Female
43	1	0	Female
43	1	0	Female
43	1	0	Female
43	1	0	Female
43	1	0	Female
43	1	0	Female
46	1	0	Female
46	1	0	Female
46	1	0	Female
46	1	0	Female
46	1	0	Female
46	1	0	Female
46	1	0	Female
46	1	0	Female
46	1	0	Female
46	1	0	Female
46	1	0	Female
46	1	0	Female
46	1	0	Female
49	1	0	Female
49	1	0	Female
49	1	0	Female
49	1	0	Female
49	1	0	Female
53	1	0	Female
53	1	0	Female
53	1	0	Female
53	1	0	Female
53	1	0	Female
53	1	0	Female
53	1	0	Female
53	1	0	Female
53	1	0	Female
53	1	0	Female
53	1	0	Female
53	1	0	Female
53	1	0	Female
53	1	0	Female
53	1	0	Female
53	1	0	Female
55	1	0	Female
55	1	0	Female
55	1	0	Female
55	1	0	Female
55	1	0	Female
55	1	0	Female
55	1	0	Female
55	1	0	Female
55	1	0	Female
55	1	0	Female
60	1	0	Female
60	1	0	Female
60	1	0	Female
60	1	0	Female
60	1	0	Female
60	1	0	Female
60	1	0	Female
60	1	0	Female
60	1	0	Female
60	1	0	Female
60	1	0	Female
60	1	0	Female
60	1	0	Female
60	1	0	Female
60	1	0	Female
60	1	0	Female
60	1	0	Female
60	1	0	Female
60	1	0	Female
60	1	0	Female
60	1	0	Female
60	1	0	Female
60	1	0	Female
60	1	0	Female
60	1	0	Female
60	1	0	Female
60	1	0	Female
60	1	0	Female
60	1	0	Female
60	1	0	Female
63	1	0	Female
63	1	0	Female
63	1	0	Female
63	1	0	Female
63	1	0	Female
63	1	0	Female
63	1	0	Female
63	1	0	Female
63	1	0	Female
66	1	0	Female
66	1	0	Female
66	1	0	Female
66	1	0	Female
66	1	0	Female
66	1	0	Female
66	1	0	Female
66	1	0	Female
73	1	0	Female
81	1	0	Female
7	0	0	Female
10	0	0	Female
14	0	0	Female
17	0	0	Female
7	1	0	Male
12	1	0	Male
43	1	0	Male
53	1	0	Male
60	1	0	Male
60	1	0	Male
60	1	0	Male
63	1	0	Male
39	0	0	Male
46	0	0	Male
49	1	0	Male
53	1	0	Male
53	1	0	Male
53	1	0	Male
55	1	0	Male
60	1	0	Male
60	1	0	Male
60	1	0	Male
60	1	0	Male
60	1	0	Male
39	0	0	Male
43	1	0	Male
49	1	0	Male
60	1	0	Male
60	1	0	Male
60	1	0	Male
60	1	0	Male
60	1	0	Male
63	1	0	Male
73	1	0	Male
7	1	0	Male
27	1	0	Male
31	1	0	Male
53	1	0	Male
60	1	0	Male
60	1	0	Male
60	1	0	Male
39	1	0	Male
43	1	0	Male
53	1	0	Male
55	1	0	Male
55	1	0	Male
60	1	0	Male
63	1	0	Male
63	1	0	Male
66	1	0	Male
73	1	0	Male
3	1	0	Male
39	1	0	Male
43	1	0	Male
43	1	0	Male
46	1	0	Male
60	1	0	Male
60	1	0	Male
66	1	0	Male
66	1	0	Male
60	1	0	Male
60	1	0	Male
63	1	0	Male
66	1	0	Male
27	1	0	Male
46	1	0	Male
49	1	0	Male
49	1	0	Male
49	1	0	Male
53	1	0	Male
55	1	0	Male
63	1	0	Male
66	1	0	Male
53	1	0	Male
60	1	0	Male
60	1	0	Male
60	1	0	Male
60	1	0	Male
60	1	0	Male
63	1	0	Male
14	1	0	Male
27	1	0	Male
27	1	0	Male
53	1	0	Male
60	1	0	Male
60	1	0	Male
60	1	0	Male
60	1	0	Male
63	1	0	Male
66	1	0	Male
39	1	0	Male
43	1	0	Male
49	1	0	Male
53	1	0	Male
60	1	0	Male
60	1	0	Male
60	1	0	Male
60	1	0	Male
60	1	0	Male
7	0	0	Male
5	0	0	Male
17	0	0	Male
24	0	0	Male
20	0	0	Male
20	0	0	Male
34	1	0.1	Female
53	1	0.1	Female
53	1	0.1	Female
63	1	0.1	Female
66	1	0.1	Female
66	1	0.1	Female
24	1	0.1	Female
43	1	0.1	Female
46	1	0.1	Female
55	1	0.1	Female
55	1	0.1	Female
55	1	0.1	Female
63	1	0.1	Female
63	1	0.1	Female
63	1	0.1	Female
49	1	0.1	Female
49	1	0.1	Female
53	1	0.1	Female
55	1	0.1	Female
55	1	0.1	Female
55	1	0.1	Female
63	1	0.1	Female
63	1	0.1	Female
63	1	0.1	Female
66	1	0.1	Female
53	1	0.1	Female
63	1	0.1	Female
66	1	0.1	Female
66	1	0.1	Female
66	1	0.1	Female
73	1	0.1	Female
55	1	0.1	Female
55	1	0.1	Female
55	1	0.1	Female
66	1	0.1	Female
73	1	0.1	Female
73	1	0.1	Female
73	1	0.1	Female
73	1	0.1	Female
73	1	0.1	Female
55	1	0.1	Female
55	1	0.1	Female
55	1	0.1	Female
66	1	0.1	Female
73	1	0.1	Female
73	1	0.1	Female
73	1	0.1	Female
73	1	0.1	Female
73	1	0.1	Female
24	0	0.1	Female
39	1	0.1	Female
49	1	0.1	Female
53	1	0.1	Female
53	1	0.1	Female
55	1	0.1	Female
55	1	0.1	Female
55	1	0.1	Female
66	1	0.1	Female
66	1	0.1	Female
63	1	0.1	Female
63	1	0.1	Female
66	1	0.1	Female
66	1	0.1	Female
73	1	0.1	Female
73	1	0.1	Female
73	1	0.1	Female
53	1	0.1	Female
55	1	0.1	Female
63	1	0.1	Female
66	1	0.1	Female
66	1	0.1	Female
66	1	0.1	Female
73	1	0.1	Female
46	1	0.1	Female
49	1	0.1	Female
53	1	0.1	Female
55	1	0.1	Female
63	0	0.1	Female
66	1	0.1	Female
73	1	0.1	Female
73	1	0.1	Female
73	1	0.1	Female
73	1	0.1	Female
49	1	0.1	Female
49	1	0.1	Female
49	1	0.1	Female
55	1	0.1	Female
66	1	0.1	Female
73	1	0.1	Female
73	1	0.1	Female
25	0	0.1	Female
20	0	0.1	Female
20	0	0.1	Female
27	0	0.1	Female
17	0	0.1	Female
63	0	0.1	Female
3	1	0.1	Male
3	1	0.1	Male
3	1	0.1	Male
3	1	0.1	Male
5	0	0.1	Male
7	0	0.1	Male
14	1	0.1	Male
24	1	0.1	Male
27	1	0.1	Male
31	0	0.1	Male
31	1	0.1	Male
43	1	0.1	Male
43	1	0.1	Male
43	1	0.1	Male
43	1	0.1	Male
46	1	0.1	Male
46	1	0.1	Male
49	1	0.1	Male
49	1	0.1	Male
49	1	0.1	Male
49	1	0.1	Male
49	1	0.1	Male
49	1	0.1	Male
49	1	0.1	Male
49	1	0.1	Male
49	1	0.1	Male
49	1	0.1	Male
53	0	0.1	Male
53	1	0.1	Male
53	1	0.1	Male
53	1	0.1	Male
53	1	0.1	Male
53	1	0.1	Male
53	1	0.1	Male
60	1	0.1	Male
60	1	0.1	Male
60	1	0.1	Male
60	1	0.1	Male
60	1	0.1	Male
60	1	0.1	Male
60	1	0.1	Male
60	1	0.1	Male
60	1	0.1	Male
60	1	0.1	Male
60	1	0.1	Male
60	0	0.1	Male
60	1	0.1	Male
60	1	0.1	Male
63	1	0.1	Male
63	1	0.1	Male
63	1	0.1	Male
63	1	0.1	Male
66	1	0.1	Male
66	1	0.1	Male
66	1	0.1	Male
66	1	0.1	Male
66	1	0.1	Male
66	1	0.1	Male
66	1	0.1	Male
66	1	0.1	Male
73	1	0.1	Male
73	1	0.1	Male
73	1	0.1	Male
73	1	0.1	Male
73	1	0.1	Male
73	1	0.1	Male
73	1	0.1	Male
73	1	0.1	Male
73	1	0.1	Male
73	1	0.1	Male
73	1	0.1	Male
73	1	0.1	Male
73	1	0.1	Male
5	0	0.1	Male
7	0	0.1	Male
12	0	0.1	Male
12	0	0.1	Male
12	0	0.1	Male
12	0	0.1	Male
17	0	0.1	Male
20	0	0.1	Male
20	0	0.1	Male
20	0	0.1	Male
20	0	0.1	Male
24	0	0.1	Male
3	1	1	Female
3	1	1	Female
5	1	1	Female
5	1	1	Female
5	1	1	Female
10	1	1	Female
34	1	1	Female
39	1	1	Female
39	1	1	Female
43	1	1	Female
43	1	1	Female
46	0	1	Female
46	1	1	Female
46	1	1	Female
46	1	1	Female
46	1	1	Female
46	1	1	Female
46	1	1	Female
46	1	1	Female
49	1	1	Female
53	1	1	Female
53	1	1	Female
53	1	1	Female
53	1	1	Female
53	1	1	Female
55	1	1	Female
60	1	1	Female
60	1	1	Female
60	1	1	Female
60	1	1	Female
60	1	1	Female
60	1	1	Female
60	1	1	Female
60	1	1	Female
60	1	1	Female
60	1	1	Female
60	1	1	Female
60	1	1	Female
60	1	1	Female
63	1	1	Female
63	1	1	Female
63	1	1	Female
66	1	1	Female
66	1	1	Female
66	1	1	Female
66	1	1	Female
66	1	1	Female
66	1	1	Female
66	1	1	Female
73	1	1	Female
73	1	1	Female
73	1	1	Female
73	1	1	Female
73	1	1	Female
73	1	1	Female
73	1	1	Female
73	1	1	Female
73	1	1	Female
73	1	1	Female
73	1	1	Female
73	1	1	Female
73	1	1	Female
73	1	1	Female
73	1	1	Female
73	1	1	Female
73	1	1	Female
73	1	1	Female
73	1	1	Female
73	1	1	Female
73	1	1	Female
73	1	1	Female
73	1	1	Female
73	1	1	Female
73	1	1	Female
73	1	1	Female
73	1	1	Female
3	0	1	Female
3	0	1	Female
3	0	1	Female
3	0	1	Female
12	0	1	Female
14	0	1	Female
14	0	1	Female
17	0	1	Female
24	0	1	Female
12	1	1	Male
14	1	1	Male
17	0	1	Male
17	1	1	Male
34	1	1	Male
39	0	1	Male
53	1	1	Male
60	1	1	Male
43	1	1	Male
49	1	1	Male
63	1	1	Male
63	1	1	Male
66	1	1	Male
66	1	1	Male
66	1	1	Male
73	1	1	Male
73	1	1	Male
39	1	1	Male
60	1	1	Male
63	1	1	Male
63	1	1	Male
66	1	1	Male
73	1	1	Male
73	1	1	Male
73	1	1	Male
3	1	1	Male
20	1	1	Male
46	1	1	Male
73	1	1	Male
73	1	1	Male
3	1	1	Male
31	1	1	Male
66	1	1	Male
66	1	1	Male
66	1	1	Male
73	1	1	Male
43	1	1	Male
53	1	1	Male
53	1	1	Male
60	1	1	Male
66	1	1	Male
73	1	1	Male
73	1	1	Male
73	1	1	Male
73	1	1	Male
73	1	1	Male
73	1	1	Male
14	1	1	Male
17	1	1	Male
39	1	1	Male
39	1	1	Male
46	1	1	Male
53	1	1	Male
60	1	1	Male
66	1	1	Male
66	1	1	Male
73	1	1	Male
3	1	1	Male
14	1	1	Male
17	1	1	Male
60	1	1	Male
60	1	1	Male
60	1	1	Male
63	1	1	Male
73	1	1	Male
73	1	1	Male
3	1	1	Male
14	1	1	Male
24	1	1	Male
60	1	1	Male
60	1	1	Male
60	1	1	Male
63	1	1	Male
66	1	1	Male
66	1	1	Male
73	1	1	Male
73	1	1	Male
39	1	1	Male
49	1	1	Male
53	1	1	Male
55	1	1	Male
60	1	1	Male
63	1	1	Male
66	1	1	Male
73	1	1	Male
20	1	1	Male
63	1	1	Male
3	0	1	Male
3	0	1	Male
5	0	1	Male
5	0	1	Male
12	0	1	Male
12	0	1	Male
12	0	1	Male
12	0	1	Male
12	0	1	Male
63	1	10	Female
66	1	10	Female
66	1	10	Female
73	1	10	Female
73	1	10	Female
73	1	10	Female
73	1	10	Female
3	1	10	Female
27	1	10	Female
60	1	10	Female
63	1	10	Female
66	1	10	Female
73	1	10	Female
3	1	10	Female
17	1	10	Female
17	1	10	Female
63	1	10	Female
63	1	10	Female
63	1	10	Female
73	1	10	Female
73	1	10	Female
24	1	10	Female
27	1	10	Female
73	1	10	Female
14	0	10	Female
3	1	10	Female
3	1	10	Female
14	1	10	Female
55	1	10	Female
73	1	10	Female
73	1	10	Female
60	1	10	Female
63	1	10	Female
14	1	10	Female
49	1	10	Female
60	1	10	Female
66	1	10	Female
66	1	10	Female
73	1	10	Female
73	1	10	Female
73	1	10	Female
73	1	10	Female
27	1	10	Female
73	1	10	Female
63	1	10	Female
73	1	10	Female
27	1	10	Female
27	1	10	Female
27	1	10	Female
27	1	10	Female
63	1	10	Female
63	1	10	Female
63	1	10	Female
66	1	10	Female
66	1	10	Female
73	1	10	Female
73	1	10	Female
73	1	10	Female
46	1	10	Female
63	1	10	Female
73	1	10	Female
73	1	10	Female
5	0	10	Female
5	0	10	Female
5	0	10	Female
14	0	10	Female
14	0	10	Female
14	0	10	Female
14	0	10	Female
14	0	10	Female
14	0	10	Female
14	0	10	Female
14	0	10	Female
14	0	10	Female
14	0	10	Female
17	0	10	Female
17	0	10	Female
17	0	10	Female
24	0	10	Female
24	0	10	Female
24	0	10	Female
3	1	10	Male
3	1	10	Male
3	0	10	Male
3	1	10	Male
14	1	10	Male
17	0	10	Male
17	0	10	Male
20	1	10	Male
20	1	10	Male
20	1	10	Male
24	1	10	Male
27	1	10	Male
27	1	10	Male
27	1	10	Male
31	0	10	Male
39	1	10	Male
39	1	10	Male
39	1	10	Male
43	1	10	Male
46	1	10	Male
46	1	10	Male
46	1	10	Male
46	1	10	Male
46	1	10	Male
49	1	10	Male
49	1	10	Male
49	1	10	Male
53	1	10	Male
53	1	10	Male
53	1	10	Male
53	1	10	Male
53	1	10	Male
53	1	10	Male
60	0	10	Male
60	1	10	Male
60	1	10	Male
60	1	10	Male
60	1	10	Male
63	1	10	Male
63	1	10	Male
63	1	10	Male
63	1	10	Male
63	1	10	Male
63	1	10	Male
66	1	10	Male
66	1	10	Male
66	1	10	Male
73	1	10	Male
73	1	10	Male
73	1	10	Male
73	1	10	Male
73	1	10	Male
73	1	10	Male
73	1	10	Male
73	1	10	Male
73	1	10	Male
73	1	10	Male
73	1	10	Male
73	1	10	Male
73	1	10	Male
73	1	10	Male
5	0	10	Male
7	0	10	Male
12	0	10	Male
12	0	10	Male
12	0	10	Male
12	0	10	Male
12	0	10	Male
12	0	10	Male
17	0	10	Male
17	0	10	Male
17	0	10	Male
17	0	10	Male
17	0	10	Male
17	0	10	Male
17	0	10	Male
17	0	10	Male
21	0	10	Male
